# Gene expression and DNA methylation changes in response to hypoxia in toxicant-adapted Atlantic killifish (*Fundulus heteroclitus*)

**DOI:** 10.1101/2024.11.01.620405

**Authors:** Neelakanteswar Aluru, Yaamini R. Venkataraman, Christopher S. Murray, Veronica DePascuale

## Abstract

Coastal fish populations are threatened by multiple anthropogenic impacts, including the accumulation of industrial contaminants and the increasing frequency of hypoxia. Some populations of the Atlantic killifish (*Fundulus heteroclitus*), like those in New Bedford Harbor (NBH), Massachusetts, have evolved a resistance to dioxin-like polychlorinated biphenyls (PCBs) that may influence their ability to cope with secondary stressors. To address this question, we compared hepatic gene expression and DNA methylation patterns in response to mild or severe hypoxia in killifish from NBH and Scorton Creek (SC), a reference population from a relatively pristine environment. We hypothesized that NBH fish would show altered responses to hypoxia due to trade-offs linked to toxicant resistance. Our results revealed substantial differences between populations. SC fish demonstrated a dose-dependent changes in gene expression in response to hypoxia, while NBH fish exhibited a muted transcriptional response to severe hypoxia. Interestingly, NBH fish showed significant DNA methylation changes in response to hypoxia, while SC fish did not exhibit notable epigenetic alterations. These findings suggest that toxicant-adapted killifish may face trade-offs in their molecular response to environmental stress, potentially impacting their ability to survive severe hypoxia in coastal habitats. Further research is needed to elucidate the functional implications of these epigenetic modifications and their role in adaptive stress responses.

**Summary Statement:** This study reveals how evolved resistance to toxicants in killifish may compromise their ability to respond to hypoxia, highlighting trade-offs that impact survival in stressed coastal environments.
