## Supplementary material for "Gene expression and DNA methylation changes in response to hypoxia in toxicant-adapted Atlantic killifish (*Fundulus heteroclitus*)": RRBS_supplemental_information

### Sheet: Mapping Statistics
sample	total_mappings	total_query_reads	map_unique_pair_end	perc_map_unique_pair_end	map_multiple_pair_end	perc_map_multiple_pair_end	map_unique_one_mate	perc_map_unique_one_mate	map_multiple_one_mate	perc_map_multiple_one_mate	map_unique_single_end	perc_map_unique_single_end	map_multiple_single_end		sum_mapped_reads	perc_sum_mapped_reads	sum_mapped_mates
L2_5-N1	203625737	19973457	12715614	63.66	4564657	22.85	930464	4.66	311294	1.56	0	0	0	0	18522029	92.73	35802300
L2_5-N2	265555789	28405897	18721515	65.91	5832466	20.53	1418559	4.99	445893	1.57	0	0	0	0	26418433	93	50972414
L3_5-N3	218459303	24038489	15939636	66.31	4774890	19.86	1155977	4.81	353277	1.47	0	0	0	0	22223780	92.45	42938306
L4_5-S1	248733749	27934635	18731093	67.05	5452101	19.52	1438314	5.15	401598	1.44	0	0	0	0	26023106	93.16	50206300
L3_5-S2	194048870	25870062	17657120	68.25	4213962	16.29	1381968	5.34	392896	1.52	0	0	0	0	23645946	91.4	45517028
L2_5-S3	220111910	25865202	17247921	66.68	5260637	20.34	1198937	4.64	376661	1.46	0	0	0	0	24084156	93.11	46592714
L2_5-S4	302268191	31022820	20098577	64.79	6597815	21.27	1629962	5.25	516425	1.66	0	0	0	0	28842779	92.97	55539171
L4_20-N1	198448552	26133105	17365886	66.45	4506036	17.24	1636626	6.26	470196	1.8	0	0	0	0	23978744	91.76	45850666
L3_20-N2	122761656	18227182	13335546	73.16	2759196	15.14	903246	4.96	230696	1.27	0	0	0	0	17228684	94.52	33323426
L2_20-N4	277121512	31986987	20278555	63.4	6159277	19.26	1485450	4.64	469334	1.47	0	0	0	0	28392616	88.76	54830448
L2_20-S1	335835510	33173136	21080716	63.55	7520917	22.67	1625095	4.9	555181	1.67	0	0	0	0	30781909	92.79	59383542
L4_20-S2	124403528	21250671	14588313	68.65	3084286	14.51	1245738	5.86	329180	1.55	0	0	0	0	19247517	90.57	36920116
L2_20-S3	253357356	29591220	18880521	63.8	5539793	18.72	1393297	4.71	427845	1.45	0	0	0	0	26241456	88.68	50661770
L2_20-S4	284232716	28894606	18456652	63.88	6284909	21.75	1371721	4.75	446344	1.54	0	0	0	0	26559626	91.92	51301187
L3_OC-N1	172113413	21362823	13875650	64.95	3814240	17.85	1648210	7.72	503649	2.36	0	0	0	0	19841749	92.88	37531639
L3_OC-N2	192104492	21575942	14418794	66.83	4158702	19.27	1091339	5.06	331547	1.54	0	0	0	0	20000382	92.7	38577878
L3_OC-N4	183529524	19798530	12072143	60.97	4185536	21.14	1017129	5.14	335099	1.69	0	0	0	0	17609907	88.95	33867586
L3_OC-N5	135058591	18864863	12761111	67.64	3430894	18.19	1127080	5.97	334238	1.77	0	0	0	0	17653323	93.58	33845328
L2_OC-S1	244262953	25141779	16228688	64.55	5156643	20.51	1434015	5.7	456367	1.82	0	0	0	0	23275713	92.58	44661044
L3_OC-S2	113927769	14347472	9591533	66.85	2876513	20.05	725725	5.06	221281	1.54	0	0	0	0	13415052	93.5	25883098
L3_OC-S3	232676461	23138771	14670040	63.4	5088388	21.99	1169320	5.05	390472	1.69	0	0	0	0	21318220	92.13	41076648
L4_OC-S5	174420153	27951782	18916115	67.67	3930254	14.06	2661717	9.52	739812	2.65	0	0	0	0	26247898	93.9	49094267

### Sheet: Raw read counts
Sample	Raw_UniqueReads	Raw_DuplicateReads	Raw_TotalReads	Raw_percUnique	Raw_percDuplicate
190626_I114_FCH7TVNBBXY_L2_20-N4_1	3815116	28368167	32183283	0.118543	0.881457
190626_I114_FCH7TVNBBXY_L2_20-N4_2	5309039	26874244	32183283	0.164963	0.835037
190626_I114_FCH7TVNBBXY_L2_20-S1_1	3975265	29352195	33327460	0.119279	0.880721
190626_I114_FCH7TVNBBXY_L2_20-S1_2	5231478	28095982	33327460	0.156972	0.843028
190626_I114_FCH7TVNBBXY_L2_20-S3_1	3445146	26305590	29750736	0.1158	0.8842
190626_I114_FCH7TVNBBXY_L2_20-S3_2	4965674	24785062	29750736	0.166909	0.833091
190626_I114_FCH7TVNBBXY_L2_20-S4_1	3350460	25712962	29063422	0.115281	0.884719
190626_I114_FCH7TVNBBXY_L2_20-S4_2	4543810	24519612	29063422	0.156341	0.843659
190626_I114_FCH7TVNBBXY_L2_5-N1_1	2091374	17967956	20059330	0.104259	0.895741
190626_I114_FCH7TVNBBXY_L2_5-N1_2	3075676	16983654	20059330	0.153329	0.846671
190626_I114_FCH7TVNBBXY_L2_5-N2_1	3269591	25288142	28557733	0.114491	0.885509
190626_I114_FCH7TVNBBXY_L2_5-N2_2	4661966	23895767	28557733	0.163247	0.836753
190626_I114_FCH7TVNBBXY_L2_5-S3_1	2715753	23344065	26059818	0.104212	0.895788
190626_I114_FCH7TVNBBXY_L2_5-S3_2	3906665	22153153	26059818	0.149911	0.850089
190626_I114_FCH7TVNBBXY_L2_5-S4_1	3627949	27541392	31169341	0.116395	0.883605
190626_I114_FCH7TVNBBXY_L2_5-S4_2	4707421	26461920	31169341	0.151027	0.848973
190626_I114_FCH7TVNBBXY_L2_OC-S1_1	2830777	22448687	25279464	0.111979	0.888021
190626_I114_FCH7TVNBBXY_L2_OC-S1_2	3838827	21440637	25279464	0.151856	0.848144
190626_I114_FCH7TVNBBXY_L3_20-N2_1	3915064	14373357	18288421	0.214073	0.785927
190626_I114_FCH7TVNBBXY_L3_20-N2_2	4705849	13582572	18288421	0.257313	0.742687
190626_I114_FCH7TVNBBXY_L3_5-N3_1	5780008	18342340	24122348	0.239612	0.760388
190626_I114_FCH7TVNBBXY_L3_5-N3_2	6510906	17611442	24122348	0.269912	0.730088
190626_I114_FCH7TVNBBXY_L3_5-S2_1	6761671	19231135	25992806	0.260136	0.739864
190626_I114_FCH7TVNBBXY_L3_5-S2_2	7651795	18341011	25992806	0.294381	0.705619
190626_I114_FCH7TVNBBXY_L3_OC-N1_1	5445984	15991509	21437493	0.25404	0.74596
190626_I114_FCH7TVNBBXY_L3_OC-N1_2	6702231	14735262	21437493	0.312641	0.687359
190626_I114_FCH7TVNBBXY_L3_OC-N2_1	4735585	16914044	21649629	0.218737	0.781263
190626_I114_FCH7TVNBBXY_L3_OC-N2_2	5357120	16292509	21649629	0.247446	0.752554
190626_I114_FCH7TVNBBXY_L3_OC-N4_1	3970908	15916381	19887289	0.199671	0.800329
190626_I114_FCH7TVNBBXY_L3_OC-N4_2	4877645	15009644	19887289	0.245264	0.754736
190626_I114_FCH7TVNBBXY_L3_OC-N5_1	3739432	15207126	18946558	0.197367	0.802633
190626_I114_FCH7TVNBBXY_L3_OC-N5_2	4235283	14711275	18946558	0.223538	0.776462
190626_I114_FCH7TVNBBXY_L3_OC-S2_1	2314566	12094300	14408866	0.160635	0.839365
190626_I114_FCH7TVNBBXY_L3_OC-S2_2	3106469	11302397	14408866	0.215594	0.784406
190626_I114_FCH7TVNBBXY_L3_OC-S3_1	5935319	17295472	23230791	0.255494	0.744506
190626_I114_FCH7TVNBBXY_L3_OC-S3_2	6577182	16653609	23230791	0.283123	0.716877
190626_I114_FCH7TVNBBXY_L4_20-N1_1	2308386	23922562	26230948	0.0880024	0.911998
190626_I114_FCH7TVNBBXY_L4_20-N1_2	4849685	21381263	26230948	0.184884	0.815116
190626_I114_FCH7TVNBBXY_L4_20-S2_1	1516354	19835260	21351614	0.0710182	0.928982
190626_I114_FCH7TVNBBXY_L4_20-S2_2	3864623	17486991	21351614	0.180999	0.819001
190626_I114_FCH7TVNBBXY_L4_5-S1_1	2502166	25524494	28026660	0.0892781	0.910722
190626_I114_FCH7TVNBBXY_L4_5-S1_2	4965957	23060703	28026660	0.177187	0.822813
190626_I114_FCH7TVNBBXY_L4_OC-S5_1	3620021	24422420	28042441	0.129091	0.870909
190626_I114_FCH7TVNBBXY_L4_OC-S5_2	5654943	22387498	28042441	0.201657	0.798343

### Sheet: Trimmed read counts
Sample	Trimmed_UniqueReads	Trimmed_DuplicateReads	Trimmed_TotalReads	Trimmed_percUnique	Trimmed_percDuplicate
190626_I114_FCH7TVNBBXY_L2_20-N4_1_val_1	3898413	28088574	31986987	0.121875	0.878125
190626_I114_FCH7TVNBBXY_L2_20-N4_2_val_2	5440340	26546647	31986987	0.17008	0.82992
190626_I114_FCH7TVNBBXY_L2_20-S1_1_val_1	4054946	29118190	33173136	0.122236	0.877764
190626_I114_FCH7TVNBBXY_L2_20-S1_2_val_2	5387676	27785460	33173136	0.162411	0.837589
190626_I114_FCH7TVNBBXY_L2_20-S3_1_val_1	3532989	26058231	29591220	0.119393	0.880607
190626_I114_FCH7TVNBBXY_L2_20-S3_2_val_2	5087435	24503785	29591220	0.171924	0.828076
190626_I114_FCH7TVNBBXY_L2_20-S4_1_val_1	3432392	25462214	28894606	0.11879	0.88121
190626_I114_FCH7TVNBBXY_L2_20-S4_2_val_2	4633158	24261448	28894606	0.160347	0.839653
190626_I114_FCH7TVNBBXY_L2_5-N1_1_val_1	2158857	17814600	19973457	0.108086	0.891914
190626_I114_FCH7TVNBBXY_L2_5-N1_2_val_2	3171186	16802271	19973457	0.15877	0.84123
190626_I114_FCH7TVNBBXY_L2_5-N2_1_val_1	3360010	25045887	28405897	0.118286	0.881714
190626_I114_FCH7TVNBBXY_L2_5-N2_2_val_2	4782368	23623529	28405897	0.168358	0.831642
190626_I114_FCH7TVNBBXY_L2_5-S3_1_val_1	2797606	23067596	25865202	0.108161	0.891839
190626_I114_FCH7TVNBBXY_L2_5-S3_2_val_2	4008721	21856481	25865202	0.154985	0.845015
190626_I114_FCH7TVNBBXY_L2_5-S4_1_val_1	3717435	27305385	31022820	0.119829	0.880171
190626_I114_FCH7TVNBBXY_L2_5-S4_2_val_2	4831862	26190958	31022820	0.155752	0.844248
190626_I114_FCH7TVNBBXY_L2_OC-S1_1_val_1	2904166	22237613	25141779	0.115512	0.884488
190626_I114_FCH7TVNBBXY_L2_OC-S1_2_val_2	3949054	21192725	25141779	0.157071	0.842929
190626_I114_FCH7TVNBBXY_L3_20-N2_1_val_1	4040921	14186261	18227182	0.221698	0.778302
190626_I114_FCH7TVNBBXY_L3_20-N2_2_val_2	5383347	12843835	18227182	0.295347	0.704653
190626_I114_FCH7TVNBBXY_L3_5-N3_1_val_1	5928455	18110034	24038489	0.246623	0.753377
190626_I114_FCH7TVNBBXY_L3_5-N3_2_val_2	7587190	16451299	24038489	0.315627	0.684373
190626_I114_FCH7TVNBBXY_L3_5-S2_1_val_1	6880389	18989673	25870062	0.26596	0.73404
190626_I114_FCH7TVNBBXY_L3_5-S2_2_val_2	8802542	17067520	25870062	0.34026	0.65974
190626_I114_FCH7TVNBBXY_L3_OC-N1_1_val_1	5663032	15699791	21362823	0.265088	0.734912
190626_I114_FCH7TVNBBXY_L3_OC-N1_2_val_2	7759733	13603090	21362823	0.363235	0.636765
190626_I114_FCH7TVNBBXY_L3_OC-N2_1_val_1	4870584	16705358	21575942	0.225741	0.774259
190626_I114_FCH7TVNBBXY_L3_OC-N2_2_val_2	6269293	15306649	21575942	0.290569	0.709431
190626_I114_FCH7TVNBBXY_L3_OC-N4_1_val_1	4103179	15695351	19798530	0.207247	0.792753
190626_I114_FCH7TVNBBXY_L3_OC-N4_2_val_2	5626940	14171590	19798530	0.28421	0.71579
190626_I114_FCH7TVNBBXY_L3_OC-N5_1_val_1	3853539	15011324	18864863	0.204271	0.795729
190626_I114_FCH7TVNBBXY_L3_OC-N5_2_val_2	4996829	13868034	18864863	0.264875	0.735125
190626_I114_FCH7TVNBBXY_L3_OC-S2_1_val_1	2399063	11948409	14347472	0.167212	0.832788
190626_I114_FCH7TVNBBXY_L3_OC-S2_2_val_2	3503268	10844204	14347472	0.244173	0.755827
190626_I114_FCH7TVNBBXY_L3_OC-S3_1_val_1	6093086	17045685	23138771	0.263328	0.736672
190626_I114_FCH7TVNBBXY_L3_OC-S3_2_val_2	7651612	15487159	23138771	0.330684	0.669316
190626_I114_FCH7TVNBBXY_L4_20-N1_1_val_1	2386756	23746349	26133105	0.0913307	0.908669
190626_I114_FCH7TVNBBXY_L4_20-N1_2_val_2	4959591	21173514	26133105	0.189782	0.810218
190626_I114_FCH7TVNBBXY_L4_20-S2_1_val_1	1604078	19646593	21250671	0.0754836	0.924516
190626_I114_FCH7TVNBBXY_L4_20-S2_2_val_2	3924064	17326607	21250671	0.184656	0.815344
190626_I114_FCH7TVNBBXY_L4_5-S1_1_val_1	2585039	25349596	27934635	0.0925389	0.907461
190626_I114_FCH7TVNBBXY_L4_5-S1_2_val_2	5090067	22844568	27934635	0.182213	0.817787
190626_I114_FCH7TVNBBXY_L4_OC-S5_1_val_1	3711291	24240491	27951782	0.132775	0.867225
190626_I114_FCH7TVNBBXY_L4_OC-S5_2_val_2	5834788	22116994	27951782	0.208745	0.791255

### Sheet: DMRs (mild hypoxia NBH)
chr		start	end	q.value	mean methylation	cpgs	Mean methylation (mild hypoxia. NBH)	Mean Methylation (control NBH)	CpG island#	Distance from TSS	annotated gene
3	NC_046363.1	3538100	3538292	1.6e-05	0.227213	29	0.89713	0.66991	173	192	-
4	NC_046364.1	22883537	22883766	4.2e-06	0.22769	35	0.89019	0.6625	173	229	-
6	NC_046366.1	7081208	7081367	0.0022	0.232569	24	0.89778	0.66521	169	159	fggy
7	NC_046367.1	16770264	16770423	0.00052	0.225868	24	0.89639	0.67052	193	159	fgf14
13	NC_046373.1	281709	281971	1.6e-07	0.226979	40	0.89042	0.66344	117	262	-
16	NC_046376.1	57649	57779	0.011	0.224083	20	0.89083	0.66675	120	130	-
16	NC_046376.1	37486144	37486331	0.022	0.235694	24	0.85611	0.62042	207	187	-
21	NC_046381.1	24998741	24998900	0.013	0.231184	19	0.89526	0.66408	157	159	vopp1
22	NC_046382.1	24016650	24016784	0.00011	0.239306	18	0.79833	0.55903	160	134	-
chrUn	NW_023397099.1	1670533	1670680	4.9e-05	0.206447	19	0.76579	0.55934	217	147	-

### Sheet: DMRs (severe hypoxia NBH)
	chr		start	end	q.value	mean methylation	cpgs	Mean methylation (severe hypoxia. NBH)	Mean Methylation (control NBH)	CpG island#	distance from TSS	annotated gene
1	3	NC_046361.1	5411834	5411928	0.045	0.511591	11	0.90636	0.39477	-	-94
2	3	NC_046361.1	5420132	5420226	0.046	0.523636	11	0.91545	0.39182	-	-94
3	3	NC_046361.1	41997840	41998004	0.011	0.489667	10	0.75867	0.269	-	-164
4	2	NC_046362.1	18039751	18039824	0.00037	0.105833	12	0.10833	0.0025	44	-73
5	3	NC_046363.1	6052206	6052595	0.0002	-0.420958	20	0.20467	0.62563	77	-389
6	3	NC_046363.1	17138613	17138818	1e-06	0.353452	35	0.91181	0.55836	404	-205	sntb1
7	3	NC_046363.1	21695863	21695936	0.00037	0.105833	12	0.10833	0.0025	43	-73	beta-chimaerin
8	4	NC_046364.1	33298295	33298366	0.00029	0.391228	19	0.97596	0.58474	342	-71
9	4	NC_046364.1	40892789	40892994	4.3e-05	0.344363	34	0.91569	0.57132	226	-205	protein-lysine methyltransferase METTL21C
10	5	NC_046365.1	15852888	15853022	0.0011	0.158062	43	0.85922	0.70116	196	-134
11	5	NC_046365.1	25243861	25243930	5.5e-05	0.122652	11	0.12333	0.00068182	45	-69
12	5	NC_046365.1	37280358	37280777	2.2e-05	0.361643	35	0.83229	0.47064	366	-419	arhgap10
13	6	NC_046366.1	8350099	8350791	0.00086	0.258587	46	0.8287	0.57011	402	-692	anxa13l
14	7	NC_046367.1	1877553	1877699	0.048	0.161373	17	0.20961	0.048235	317	-146
15	7	NC_046367.1	27169459	27169669	0.00093	0.326058	26	0.85154	0.52548	67	-210	dedicator of cytokinesis protein 9 isoform X1
16	8	NC_046368.1	7384187	7385830	0.012	0.247284	27	0.84099	0.5937	-	-1643	cacna1bb
17	8	NC_046368.1	19731588	19731685	0.027	0.115542	20	0.21767	0.10212	-	-97	St6galnac3	alpha-N-acetylgalactosaminide alpha-2,6-sialyltransferase 3-like isoform X1
18	9	NC_046369.1	12059386	12059739	5.2e-08	-0.433292	20	0.17833	0.61163	-	-353
19	9	NC_046369.1	23726159	23726654	0.00071	0.299375	24	0.82125	0.52187	389	-495
20	9	NC_046369.1	23726654	23726719	0.002	0.402108	17	0.98549	0.58338	389	-65
21	9	NC_046369.1	26223581	26223702	0.042	-0.284657	17	0.46078	0.74544	544	-121
22	11	NC_046371.1	17982139	17982306	5.7e-05	-0.460083	20	0.29767	0.75775	256	-167	stard13a
23	12	NC_046372.1	34905273	34905447	0.0001	0.359479	32	0.83448	0.475	395	-174	trpm6
24	12	NC_046372.1	40417548	40417753	2.5e-06	0.358524	35	0.91552	0.557	402	-205	arvcfb
25	13	NC_046373.1	2165693	2165800	0.0068	-0.47724	16	0.29104	0.76828	235	-107	fndc5b
26	13	NC_046373.1	17202992	17203528	3.8e-08	0.34797	39	0.83932	0.49135	291	-536	dennd3a
27	13	NC_046373.1	27407345	27407549	9.7e-11	0.265329	43	0.86922	0.6039	201	-204	-
28	13	NC_046373.1	27557301	27557403	0.0044	0.120455	22	0.21773	0.097273	-	-102	ST6GALNAC4	ST6 N-acetylgalactosaminide alpha-2,6-sialyltransferase 4
29	13	NC_046373.1	27614761	27614863	0.0044	0.120455	22	0.21773	0.097273	-	-102	St6galnac3l	alpha-N-acetylgalactosaminide alpha-2,6-sialyltransferase 3-like
30	13	NC_046373.1	27657532	27657634	0.0044	0.120455	22	0.21773	0.097273	-	-102	St6galnac3l
31	14	NC_046374.1	27454661	27454755	0.046	0.524318	11	0.91545	0.39114	43	-94	-
32	14	NC_046374.1	27463307	27463401	0.046	0.524318	11	0.91545	0.39114	43	-94	-
33	15	NC_046375.1	11676986	11677522	1.2e-08	0.352333	40	0.84383	0.4915	402	-536	stxbp5a
34	15	NC_046375.1	31651602	31651650	0.026	0.429615	13	0.92769	0.49808	78	-48	-
35	16	NC_046376.1	25055497	25055708	0.0025	0.27016	26	0.88987	0.61971	76	-211		protein phosphatase 1 regulatory subunit 29
36	16	NC_046376.1	37591094	37591178	0.016	0.11875	10	0.172	0.05325	-	-84	hoxb5a
37	21	NC_046381.1	2086896	2086990	0.046	0.524318	11	0.91545	0.39114	36	-94
38	21	NC_046381.1	2095296	2095390	0.046	0.524318	11	0.91545	0.39114	30	-94
39	21	NC_046381.1	2103821	2103915	0.046	0.524318	11	0.91545	0.39114	43	-94
40	21	NC_046381.1	6070824	6070974	0.00053	0.253524	35	0.86381	0.61029	72	-150		RNA-binding Raly-like protein isoform X1
41	21	NC_046381.1	12584417	12584951	5.6e-06	0.321075	38	0.88246	0.56138	283	-534	LOC118556781
42	21	NC_046381.1	12601543	12601970	4e-05	0.327868	34	0.89412	0.56625	283	-427	-
43	21	NC_046381.1	26132547	26132997	1.1e-07	0.349842	37	0.90586	0.55601	402	-450
44	21	NC_046381.1	33303844	33304404	1.2e-07	0.342642	41	0.88935	0.54671	474	-560	cpne3
45	22	NC_046382.1	24016638	24016801	2.9e-06	0.295417	32	0.86917	0.57375	160	-163
46	23	NC_046383.1	26686118	26686700	2e-09	0.282758	55	0.88594	0.60318	399	-582
47	23	NC_046383.1	39015627	39015700	0.00021	0.102917	12	0.105	0.0020833	29	-73
48		NW_023396522.1	97637	97781	0.0088	0.242738	14	0.37452	0.13179	91	-144
49		NW_023396562.1	429896	430444	1.8e-07	0.344729	40	0.89067	0.54594	-	-548		putative transcription factor ovo-like protein 3
50		NW_023396625.1	144045	144147	0.0044	0.120455	22	0.21773	0.097273	-	-102	ST6GALNAC4
51		NW_023396791.1	34994	35419	4e-08	-0.421268	23	0.19797	0.61924	-	-425	-
52		NW_023396896.1	80231	80551	0.0022	0.149949	49	0.84224	0.6923	111	-320	-
53		NW_023396934.1	1713667	1713740	6.8e-05	0.108472	12	0.11056	0.0020833	45	-73
54		NW_023396996.1	13470	13616	0.048	0.161373	17	0.20961	0.048235	318	-146		uncharacterized protein LOC118561134
55		NW_023397044.1	1608779	1608864	0.0039	0.452222	21	0.88508	0.43286	85	-85	-	-
56		NW_023397045.1	59900	59948	0.049	0.427692	13	0.92538	0.49769	77	-48
57		NW_023397099.1	1670517	1670680	8.5e-06	0.293516	32	0.86094	0.56742	217	-163
58		NW_023397202.1	16469	16563	0.046	0.524318	11	0.91545	0.39114	43	-94
59		NW_023397461.1	628556	629582	2.2e-09	0.307403	43	0.69984	0.39244	-	-1026
